# Functional Plasticity and Evolutionary Adaptation of Allosteric Regulation

**DOI:** 10.1101/2020.02.10.942417

**Authors:** Megan Leander, Yuchen Yuan, Anthony Meger, Qiang Cui, Srivatsan Raman

**Affiliations:** Department of Biochemistry, University of Wisconsin-Madison, Madison, WI – 53706, United States; Department of Bacteriology, University of Wisconsin-Madison, Madison, WI – 53706, United States; Department of Chemistry, Boston University, Boston, MA – 02215, United States

**Keywords:** allostery, deep mutational scanning, functional plasticity

## Abstract

Allostery is a fundamental regulatory mechanism of protein function. Despite notable advances, understanding the molecular determinants of allostery remains an elusive goal. Our current knowledge of allostery is principally shaped by a structure-centric view which makes it difficult to understand the decentralized character of allostery. We present a function-centric approach using deep mutational scanning to elucidate the molecular basis and underlying functional landscape of allostery. We show that allosteric signaling exhibits a high-degree of functional plasticity and redundancy through myriad mutational pathways. Residues critical for allosteric signaling are surprisingly poorly conserved while those required for structural integrity are highly conserved, suggesting evolutionary pressure to preserve fold over function. Our results suggest multiple solutions to the thermodynamic conditions of cooperativity, in contrast to the common view of a finely-tuned allosteric residue network maintained under selection.
