## Supplementary material for "Functional Plasticity and Evolutionary Adaptation of Allosteric Regulation": Dataset S1

### Sheet: Phenotype_Summary
Position	Mutation																				Phenotype	Conservation	Centrality
	A	C	D	E	F	G	H	I	K	L	M	N	P	Q	R	S	T	V	W	Y
2	B	B					B	B		B						WT	B		B		Broken	0	0.19
3		B	B	B		B	B			B		B		B	WT	B	B		B		Broken	0	0.188
4					B	B	B			WT			B	B	B						Broken	2	0.192
5			WT							B			B									2	0.202
6			B		B				WT	B												0	0.223
7		D														WT						0	0.222
8			B						WT				B						B			0	0.227
9							B		B		D		B	B	B	B	B	WT		B	Broken	9	0.249
10	B		B	B		B	B	WT	B					B	B	B					Broken	6	0.273
11										D		WT										3	0.263
12													B	D		WT						3	0.24
13	WT				B	D		B		B	B						B	B	B	B	Broken	7	0.255
14	B			B			B		B	WT		B		B		B	B	B	B	B	Broken	3	0.286
15				WT									B						B			3	0.245
16	B			B		B	B			WT		B		B	B	B	B		B		Broken	9	0.249
17		B	B	B	B				B	WT									B	B	Broken	7	0.29
18					B			B			B	WT	B		B			B	B	B	Broken	3	0.265
19				WT															B	B		2	0.248
20													B					WT					0.25
21	B					WT	B			B		B			B	B	B			B	Broken	10	0.253
22			B			B		WT		D		B	B						B			5	0.265
23				WT																		4	0.246
24						WT		B					B						B			3	0.226
25	B	B								WT	B	B				B				B	Broken	7	0.254
26		B	B	B		B		B		B	B	B		B			WT		B	B	Broken	8	0.216
27	B	B			B			B	B	B			B	B			WT	B	B	B	Broken	7	0.228
28					B	B			B			B			WT		B	B	B	B	Broken	5	0.194
29			B						WT				B					B	B			4	0.224
30	B	B		B	B		B		B	WT			B				B		B	B	Broken	9	0.232
31	WT			B				B	B	B					B			B		B	Broken	10	0.197
32													B	WT				B				3	0.196
33						B			WT		B											2	0.218
34				B	B	B	B		B	WT		B	B		B	B			B	B	Broken	10	0.207
35						WT		B					B						B			5	0.185
36				B		B	B					B		B		B		WT	B		Broken	5	0.178
37	B		B	WT														D				3	0.177
38		B	B	B	B	B			B	B	B	B	B	WT	B		B	B	B	B	Broken	4	0.192
39	B					B	B						WT									5	0.187
40						B											WT					4	0.189
41										WT							B					9	0.21
42																				WT		10	0.216
43	B					B	B					B		B		B			WT		Broken	3	0.188
44					B		WT		B													8	0.207
45												B						WT				7	0.227
46									WT					B		B			B			2	0.22
47					B				B		B	WT	B					B			Broken	5	0.256
48	B	B			B				WT							B						9	0.259
49	D		D		B	D						D		D	WT	D					Dead	3	0.296
50	WT														B							4	0.259
51	B									WT							B	B	B	B	Broken	9	0.271
52						B				WT												7	0.278
53		D	WT		D	D		D			D		B	D				D	D	D	Dead	4	0.285
54	WT																					3	0.286
55										WT						B						7	0.293
56	WT				B				D	D					D							3	0.296
57								WT					B									4	0.299
58				WT				B	B						B							1	0.287
59		B							B		WT											7	0.327
60						B	B		B	WT									D			4	0.319
61			WT																			3	0.285
62					D								B		WT					B		0	0.308
63							WT	B				B	B									1	0.3
64							WT													D			0.326
65																	WT		B				0.289
66							WT				B												0.275
67					WT			D						B									0.288
68		WT																					0.276
69			B										WT				B		B	B			0.246
70										WT													0.241
71				WT																			0.207
72						WT			B														0.206
73				WT	B		B		B	B			B		B				B	B	Broken		0.258
74																WT			B			2	0.231
75																			WT	B		5	0.247
76										B		B		WT			B					2	0.234
77			WT							B												4	0.259
78	B	B			WT			B		B		B						B			Broken	1	0.275
79		B								WT								B				7	0.284
80						B						B			WT							1	0.264
81												WT										2	0.275
82	D	D		D	D		D	D	D	D	D	WT		D	D		D	D	D	D	Dead	2	0.313
83	WT																B	B	B			5	0.295
84									WT													1	0.288
85						D		B		B						WT						3	0.293
86					WT		D		D			B		D	D				D	D	Dead	5	0.314
87										B					WT	B						5	0.313
88		WT		D																		3	0.292
89	WT				D		B	B				B		B						D		5	0.307
90										WT				B					D			5	0.312
91										WT												3	0.288
92													B			WT						3	0.293
93	D		B				WT		B													6	0.301
94			B	B	B					D		D	B		WT				B	B	Broken	4	0.282
95	B		WT			D			B	B	B				B			B	B	B	Broken	2	0.287
96					B	WT	B										B	B		B	Broken		0.289
97	WT		B	B	B		B	B			B										Broken		0.288
98			B	B		B		D	WT														0.276
99					B							B				B		WT				7	0.303
100		D	B		D	D	WT	D	D	D			B		D	D	D	D	D		Dead	3	0.312
101	B		B							WT					D							1	0.303
102		D	D	D	D	WT	D	D	D	D	D	D	D	D	D		D	D	D	D	Dead	5	0.3
103	D			D				D	D		D	D	D	D	D		WT	D	D	D	Dead		0.309
104									D					D	WT							0	0.3
105			D			D	D	D	D	D	D	D	WT	D	D	D	D	D	D	D	Dead	0	0.285
106										D							WT						0.278
107				WT												D						0	0.249
108									WT													0	0.239
109														WT								0	0.305
110													D							WT		4	0.267
111				WT																		3	0.269
112																	WT	D				1	0.27
113		D							D	WT			B		D				D				0.278
114				WT																			0.283
115												WT											0.265
116							D					D		WT									0.311
117		D			D	D			D	WT	D			B		D			D		Dead	5	0.28
118	WT	D	D	D	D	D	D			D	D	D	D	D	D	D	D		D	D	Dead	3	0.262
119	D	D	D		WT	D				D						D	D	D	D	D	Dead	6	0.271
120	D				D			D	D	WT	D							D		D	Dead	6	0.278
121	D	WT		D	D	D	D	D	D	D	D	D		D	D	D	D	D		D	Dead		0.24
122	D	D	D	D	D	D	D	D	D	D	D	D	D	WT	D	D	D	D		D	Dead		0.226
123	D	D	D		D	D	D		D	D	D	D		WT	D			D	D	D	Dead	0	0.231
124		D		D		WT	D							D					D	D	Dead	10	0.227
125	D	D	D		WT		D	D		D	D				D				D		Dead	6	0.238
126	D	D	D	D			D	D	D	D	D	D	D	D	D	WT	D	D	D		Dead	3	0.22
127	D	D	D	D	D	D	D	D	D	WT	D	D	D		D	D	D	D	D		Dead	1	0.25
128	D	D	D	WT	D	D	D	D	D	D	D	D	D	D	D		D	D	D	D	Dead		0.234
129	D	D	D	D	D				D	D	D	WT	D	D	D	D	D		D	D	Dead	1	0.247
130	WT					D				D						D						5	0.248
131	D	D			D	D	D		D	WT		D		D	D		D	D		D	Dead	1	0.26
132	D	D		D		D	D	D	D	D	D	D	D	D	D	D	D	D	D	WT	Dead	1	0.271
133	WT	D	D					D			D	D		D		D	D	D			Dead	6	0.267
134								D	D	WT	D				D	D	D	D		D	Dead	5	0.291
135	D	D	D	D	D	D	D	D	D	D	D	D		D	D	WT	D	D	D	D	Dead	1	0.267
136	WT	D			D					D	D	D				D	D	D	D	D	Dead	0	0.275
137	D	D	D	D	D			D			D			D		D	D	WT			Dead	1	0.294
138	D	D	D	D	D	WT	D	D		D	D	D		D	D	D	D	D	D	D	Dead	0	0.29
139	D	D	D	D	D	D	WT	D	D	D	D	D		D	D	D	D	D	D	D	Dead	2	0.296
140		D			WT		D			D	D			D				D	D	D	Dead	4	0.28
141	D		D			D		D		D							WT					6	0.304
142	D			D	D	D	D	D		WT	D			D	D		D		D	D	Dead	2	0.312
143	D	D	D		D	WT	D	D		D	D	D				D	D		D	D	Dead	10	0.274
144	D	WT		D	D	D	D	D	D	D	D	D	D	D	D	D	D	D	D	D	Dead	2	0.297
145	D	D	D		D			D		D	D	D	D					WT			Dead	5	0.293
146	D				D			D		WT	D	D							D	D	Dead	0	0.288
147	D	D		WT	D	D	D	D	D	D	D		D	D	D	D	D	D	D	D	Dead	2	0.302
148		D	WT	D	D			D	D	D	D	D		D	D	D	D	D	D	D	Dead		0.297
149	D	D	D	D	D	D	D	D	D	D	D	D	D	WT	D		D	D	D	D	Dead	2	0.308
150	D	D	D	WT	D	D	D	D	D	D	D	D	D	D	D	D	D	D	D	D	Dead	0	0.293
151	D	D	D	D	D	D	WT	D	D	D	D	D	D	D	D	D	D	D	D	D	Dead	0	0.29
152	D	D	D	D	D		D	D		D	D	D	D	WT	D	D	D		D	D	Dead	0	0.266
153		B				D									D		B	WT				0	0.264
154	WT								D				D				D					0	0.262
155									WT													0	0.247
156				WT														D				0	0.229
157				WT									D		D								0.244
158			D	D		D							D		WT								0.234
159				WT																			0.196
160																	WT
161													WT
162																	WT
163																	WT
164			WT
165																WT							0.217
166											WT												0.231
167													WT										0.234
168													WT										0.239
169										WT													0.251
170			D	D						WT					D								0.247
171															WT								0.231
172														WT									0.24
173	WT								D						D								0.262
174								WT															0.266
175				WT																			0.245
176										WT													0.255
177					WT																		0.282
178			WT										D										0.276
179							WT																0.238
180														WT									0.254
181						WT						D											0.252
182	WT																						0.278
183			D	WT																			0.269
184													WT										0.252
185	WT																						0.278
186					WT							B			B		B						0.282
187										WT			B										0.258
188					WT																		0.253
189					B	WT									B								0.253
190										WT													0.26
191	B			WT	B				B		B				B						Broken		0.233
192			B	B						WT						B		D			Broken		0.243
193	D	D			D			WT								D	D	D			Dead		0.246
194						D		WT	D	D					D								0.239
195		WT	D		D					D			D	D				D		D	Dead		0.216
196	D	D	D			WT	D			D			D	D							Dead		0.216
197	D	D			D		D		D	WT								D	D		Dead		0.243
198	D	D		WT	D		D		D						D			D			Dead		0.207
199	D	D							WT			D			D			D	D		Dead		0.199
200	D					D				D	D			WT	D			D			Dead		0.221
201						D	D		D	WT		D		D		D			D		Dead		0.211
202		D		D			D	D	WT	D		D	D	D	D			D		D	Dead		0.198
203	D	WT	D		D		D		D					D	D			D	D	D	Dead		0.186
204			D	WT	D	D	D		D				D	D	D		D				Dead
205	D	D						D		D	D	D	D	D		WT	D	D	D	D	Dead
206	D	D	D			WT		D	D	D	D			D			D	D	D	D	Dead
207				B	D		B									WT
